# Bacterial gasdermins reveal an ancient mechanism of cell death

**DOI:** 10.1101/2021.06.07.447441

**Authors:** Alex G. Johnson, Tanita Wein, Megan L. Mayer, Brianna Duncan-Lowey, Erez Yirmiya, Yaara Oppenheimer-Shaanan, Gil Amitai, Rotem Sorek, Philip J. Kranzusch

## Abstract

Gasdermin proteins form large membrane pores in human cells that release immune cytokines and induce lytic cell death. Gasdermin pore formation is triggered by caspase-mediated cleavage during inflammasome signaling and is critical for defense against pathogens and cancer. Here we discover gasdermin homologs encoded in bacteria that execute prokaryotic cell death. Structures of bacterial gasdermins reveal a conserved pore-forming domain that is stabilized in the inactive state with a buried lipid modification. We demonstrate that bacterial gasdermins are activated by dedicated caspase-like proteases that catalyze site-specific cleavage and removal of an inhibitory C-terminal peptide. Release of autoinhibition induces the assembly of >200 Å pores that form a mesh-like structure and disrupt membrane integrity. These results demonstrate that caspase-mediated activation of gasdermins is an ancient form of regulated cell death shared between bacteria and animals.
