## Supplementary material for "Bacterial gasdermins reveal an ancient mechanism of cell death": Table S1

### Sheet: bGSDM genes
No.	Gasdermin gene accession in the IMG database	Genome accession in the IMG database	Species Name	Domain	Phylum	bGSDM size (aa)	Size of predicted gasdermin domain in N-terminus (aa)	Protease nearby (number of proteases)	Type of protease 1	Type of protease 2	Type of protease 3	IMG gene accession of protease 1	Additional domain in protease 1	IMG gene accession of protease 2	Additional domain in protease 2	IMG gene accession of protease 3	Additional domain in protease 3	Defense system nearby the gasdermin gene?	Defense system type	Genes typical of mobile genetic elements nearby	Addiotinal information
1	2727810916	2724679697	Unclassified Desulfuromonadales Bin 1	Bacteria	Proteobacteria	266	230	Yes (1)	Caspase			2727810917	TPR repeats					Yes	CRISPR-Cas type I
2	2684147428	2681813438	Ideonella sp. 201-F6	Bacteria	Proteobacteria	266	226	Yes (1)	Peptidase U49			2684147427								Conjugative element
3	2831770670	2831769015	Vitiosangium sp. GDMCC 1.1324	Bacteria	Proteobacteria	266	232	Yes (1)	CHAT			2831770671
4	2644852141	2643221763	Sphingomonas sp. Leaf30	Bacteria	Proteobacteria	280	225	Yes (1)	Subtilase			2644852142								Integrase
5	2641677189	2639763021	Bradyrhizobium tropiciagri SEMIA 6148	Bacteria	Proteobacteria	259	225	Yes (1)	Trypsin-like			2641677190						Yes	Abortive infection system AbiEii
6	2768119951	2767802042	Streptomyces fulvoviolaceus NRRL B-2870	Bacteria	Actinobacteria	268	232	Yes (1)	Peptidase U49			2768119952						Yes	RM, incomplete
7	2507084239	2506783053	Gillisia limnaea R-8282, DSM 15749	Bacteria	Bacteroidetes	266	229	Yes (1)	CHAT			2507084238						Yes	RM type I, FIC/DOC TA system
8	2558547764	2558309063	Gloeobacter kilaueensis JS1	Bacteria	Cyanobacteria	482	231	Yes (1)	Subtilase			2558547765								Transposase	Fused protease domain (Pfam08291) at C-terminus
9	2686606778	2684623052	Rhodoplanes sp. Z2-YC6860	Bacteria	Proteobacteria	262	221	Yes (1)	Peptidase U49			2686606777
10	2650925169	2648501701	Mesorhizobium plurifarium ORS1032	Bacteria	Proteobacteria	266	226	Yes (1)	Peptidase U49			2650925170
11	2624422509	2623620430	Acidobacteria sp. genome_bin_45	Bacteria	Acidobacteria	271	243	Yes (1)	Caspase			2624422508						Yes	TA system (VapC)
12	2623608091	2622736631	Geodermatophilus saharensis DSM 45423	Bacteria	Actinobacteria	282	227	Yes (2)	Peptidase U49	CHAT		2623608092		2623608095	NACHT
13	2673873833	2671180707	Nostoc sp. NIES-3756	Bacteria	Cyanobacteria	277	244	Yes (3)	CHAT	CHAT	CHAT	2673873832		2673873830	TPR repeats	2673873834
14	2520518856	2519899651	Acidobacteriaceae bacterium KBS 83	Bacteria	Acidobacteria	264	240	No				NA
15	2588328948	2588253519	Thermosporothrix hazakensis ATCC BAA-1881	Bacteria	Chloroflexi	262	228	No				NA
16	2629538456	2627853929	Aphanocapsa montana BDHKU210001	Bacteria	Cyanobacteria	268	230	Yes (1)	CHAT			2629538457
17	2709679440	2708742774	Armatimonadetes bacterium RBG_16_67_12	Bacteria	Armatimonadetes	195 (incomplete)	NA	Yes (1)	CHAT			2709679439
18	2525253496	2524614645	Runella zeae DSM 19591	Bacteria	Bacteroidetes	268	236	Yes (1)	CHAT			2525253495	LRR repeats
19	2616384151	2615840641	Lysobacter sp. YR284	Bacteria	Proteobacteria	271	234	Yes (2)	Trypsin-like	Trypsin-like		2616384149	NACHT	2616384150
20	2687397065	2684623274	Solirubrobacterales bacterium JGI 015 (unscreened)	Bacteria	Actinobacteria	271	231	Yes (1)	Subtilase			2687397064
21	2745075674	2744054633	Bradyrhizobium neotropicale BR 10247	Bacteria	Proteobacteria	273	231	Yes (1)	CHAT			2745075673						Yes	TA system (HipAB)	Transposase, integrase
22	2756143510	2754412939	Geobacter sp. DSM 2909	Bacteria	Proteobacteria	266	228	Yes (3)	Peptidase C1-like family	Caspase	Caspase	2756143512		2756143509		2756143511	TPR repeats
23	2721788213	2721755114	Nitrospirae bacterium GWA2_46_11	Bacteria	Nitrospirae	268	240	Yes (1)	Peptidase C1-like family			2721788215						Yes	CRISPR-Cas
24	2789933855	2788500226	Cyanosarcina cf. burmensis CCALA 770	Bacteria	Cyanobacteria	281	243	Yes (1)	Caspase			2789933854
25	2855875379	2855872281	Sinorhizobium fredii PCH1	Bacteria	Proteobacteria	258	226	Yes (1)	Peptidase U49			2855875380								Transposase
26	2631173059	2630968271	Nostoc sp. Moss4	Bacteria	Cyanobacteria	277	244	No				NA								Transposase
27	2788870077	2788499880	Dinghuibacter silviterrae DSM 100059	Bacteria	Bacteroidetes	270	226	Yes (1)	CHAT			2788870076
28	640518976	640427104	Bradyrhizobium sp. ORS278	Bacteria	Proteobacteria	249	207	Yes (2)	Subtilase	Caspase		640518978		640518977				Yes	Gabija	Plasmid mobilization
29	648199886	648028021	Gloeothece verrucosa PCC 7822	Bacteria	Cyanobacteria	318	251	No				NA						Yes	CRISPR-Cas type III	Transposase
30	2772006184	2770939613	Hephaestia caeni DSM 25527	Bacteria	Proteobacteria	279	243	Yes (1)	Caspase			2772006182
31	2771258065	2770939407	unclassified Aquificaceae Obs5_genome_078 Obs5_genome_078	Bacteria	Aquificae	269	230	No				NA
32	2730688080	2728369518	Actinoplanes italicus DSM 43146	Bacteria	Actinobacteria	257	240	Yes (3)	CHAT	Caspase	Caspase	2730688077		2730688079		2730688081
33	643711149	643692015	Chloroflexus aurantiacus Y-400-fl	Bacteria	Chloroflexi	288	237	Yes (1)	CHAT			643711146
34	2824272752	2824268934	Longimicrobium terrae CECT 8660	Bacteria	Gemmatimonadetes	265	227	No				NA
35	2855415098	2855413562	Sphingobium sp. CCH11-B1	Bacteria	Proteobacteria	263	243	Yes (2)	Trypsin-like	Trypsin-like		2855415100	NACHT	2855415099
36	644980834	644736348	Rippkaea orientalis PCC 8802	Bacteria	Cyanobacteria	316	250	No				NA								Transposase
37	2538744985	2537561814	Fibrisoma limi BUZ 3	Bacteria	Bacteroidetes	279	238	Yes (1)	Caspase			2538744984
38	2775802590	2775506772	Myxococcales bacterium UBA5297	Bacteria	Proteobacteria	268	229	Yes (3)	Caspase	Subtilase	Subtilase	2775802588		2775802589		2775802591		Yes	CRISPR-Cas type III
39	2580986212	2579778789	Aquimarina pacifica SW150	Bacteria	Bacteroidetes	275	236	Yes (2)	CHAT	Caspase		2580986211		2580986213
40	2754362705	2751186036	Viridilinea mediisalina Kir15-3F	Bacteria	Chloroflexi	270	242	Yes (1)	CHAT			2754362707
41	2619226378	2617271238	Saprospiraceae bacterium KD52	Bacteria	Bacteroidetes	271	238	Yes (1)	Caspase			2619226379
42	2754356898	2751186035	Candidatus Chloroploca asiatica B7-9	Bacteria	Chloroflexi	272	240	Yes (1)	CHAT			2754356901
43	650112614	649989977	Oscillochloris trichoides DG6	Bacteria	Chloroflexi	275	245	Yes (1)	CHAT			650112617
44	643567115	643348527	Chloroflexus aggregans DSM 9485	Bacteria	Chloroflexi	276	235	Yes (1)	CHAT			643567112						Yes	Restriction endonuclease
45	2862984428	2862981035	Granulicella aggregans M8UP14	Bacteria	Acidobacteria	285	236	Yes (1)	CHAT			2862984427	TPR repeats
46	2856992689	2856988893	Rhodococcus ruber YC-YT1	Bacteria	Actinobacteria	268	246	Yes (1)	CHAT			2856992690	TPR repeats							Transposase
47	2514081355	2513237176	Actinoplanes missouriensis NBRC 102363	Bacteria	Actinobacteria	264	240	Yes (2)	CHAT	Caspase		2514081354	WD40	2514081356
48	2832103176	2832102650	Fibrisoma montanum HYT19	Bacteria	Bacteroidetes	281	239	Yes (1)	Caspase			2832103177
49	2841794907	2841789996	Lysobacter enzymogenes YC36	Bacteria	Proteobacteria	271	244	Yes (2)	Trypsin-like	Trypsin-like		2841794909	NACHT	2841794908
50	2878436549	2878436219	Bathyarchaeota archaeon MWv41	Archaea	Euryarchaeota	264	233	Yes (1)	CHAT			2878436548	TPR repeats
