## Supplementary material for "Bacterial gasdermins reveal an ancient mechanism of cell death": Table S3

### Sheet: fGSDM genes
No.	Gasdermin gene accession in the IMG database	Genome accession in the IMG database	Scaffold ID	Species name	Domain	Phylum	fGSDM size (aa)	Size of predicted gasdermin domain in N-terminus (aa)	Protease nearby (number of proteases)	Type of protease	Additional repeat domain of protease	IMG gene accession of protease 1	IMG gene accession of protease 1
1	2761964449	2761201654	2761284869	Alternaria alternata SRC1lrK2f	Fungi	Ascomycota	289	218	No	NA
2	2763436465	2761201770	2508116207	Trematosphaeria pertusa CBS 122368	Fungi	Ascomycota	287	217	Yes(1)	Subtilase		2763430971
3	2762559503	2761201700	2761314517	Pyrenochaeta sp. DS3sAY3a	Fungi	Ascomycota	297	226	Yes(1)	Subtilase		2762559502
4	2764806484	2761201875	2761299641	Penicillium expansum ATCC 24692	Fungi	Ascomycota	316	257	Yes(1)	Subtilase		2764806485
5	2763871708	2761201803	2761316707	Polyplosphaeria fusca CBS 125425	Fungi	Ascomycota	289	226	No	NA
6	640374348	640281015	2761297417	Neurospora crassa OR74A	Fungi	Ascomycota	257	232	No	NA
7	2763560446	2761201779	2761225192	Aaosphaeria arxii CBS 175.79	Fungi	Ascomycota	288	218	Yes(1)	Subtilase	TPR	2763560448
8	2763237541	2761201757	2761321569	Fusarium haematococca MPVI 77-13-4	Fungi	Ascomycota	288	232	Yes(1)	Subtilase		2763248444
9	2765026259	2761201889	2761221165	Ilyonectria europaea PMI-82	Fungi	Ascomycota	290	235	Yes(1)	Subtilase		2765028222
10	2762186406	2761201670	2508116215	Trichoderma virens Gv29-8	Fungi	Ascomycota	245	213	Yes(1)	Subtilase		2762190530
11	640282222	640281007	2761248891	Pyricularia oryzae 70-15	Fungi	Ascomycota	277	222	Yes(1)	Subtilase		640290029
12	2763524021	2761201777	2761277654	Byssothecium circinans CBS 675.92	Fungi	Ascomycota	295	234	Yes(1)	Subtilase		2763524019
13	2765070340	2761201891	2761298536	Hyaloscypha bicolor E	Fungi	Ascomycota	284	236	Yes(1)	Subtilase		2765070338
14	2762190529	2761201670	2761316729	Trichoderma virens Gv29-8	Fungi	Ascomycota	280	230	Yes(1)	Subtilase		2762186407
15	2764399100	2761201843	2761328866	Trichoderma harzianum CBS 226.95	Fungi	Ascomycota	282	212	Yes(1)	Subtilase		2764399099
16	2764843919	2761201877	2761328838	Lophiostoma macrostomum CBS 122681	Fungi	Ascomycota	292	209	Yes(1)	Subtilase		2764843920
17	2765158916	2761201899	2761277863	Trichoderma asperellum CBS 433.97	Fungi	Ascomycota	281	221	Yes(1)	Subtilase		2765169037
18	2761324442	2761201608	2761277176	Neurospora tetrasperma FGSC 2509	Fungi	Ascomycota	199	175	No	NA
19	2762388101	2761201683	2761251577	Lepidopterella palustris CBS 459.81	Fungi	Ascomycota	286	214	Yes(1)	Subtilase		2762388102
20	2763916231	2761201806	2761323829	Talaromyces aculeatus ATCC 10409	Fungi	Ascomycota	298	233	Yes(1)	Subtilase		2763916229
21	2764887945	2761201880	2761244620	Anthostoma avocetta NRRL 3190	Fungi	Ascomycota	289	224	Yes(1)	Subtilase		2764887946
22	2761776429	2761201638	2761232720	Cenococcum geophilum 1.58	Fungi	Ascomycota	278	219	Yes(1)	Subtilase		2761776428
23	2761277552	2761201604	2761232725	Coniochaeta ligniaria NRRL 30616	Fungi	Ascomycota	186	221	Yes(1)	Subtilase		2761277551
24	2763248443	2761201757	2761334437	Fusarium haematococca MPVI 77-13-4	Fungi	Ascomycota	279	212	Yes(1)	Subtilase		2763237540
25	645869101	645666416	2761277858	Talaromyces marneffei ATCC 18224	Fungi	Ascomycota	237	167	No	NA		645869102
26	2762937146	2761201732	2761298575	Neurospora crassa 73 trp-3	Fungi	Ascomycota	254	237	No	NA
27	2765015185	2761201889	2761203735	Ilyonectria europaea PMI-82	Fungi	Ascomycota	289	222	Yes(1)	Subtilase		2765015184
28	2764867004	2761201879	645670113	Lentithecium fluviatile CBS 122367	Fungi	Ascomycota	295	226	Yes(1)	Subtilase		2764867003
29	2763923806	2761201807	2761299466	Thielavia hyrcaniae CBS 757.83	Fungi	Ascomycota	286	229	Yes(1)	Subtilase		2763923807
30	2763839503	2761201801	2761300904	Pezoloma ericae UAMH 7357	Fungi	Ascomycota	285	217	Yes(1)	Subtilase		2763839504
31	2764195136	2761201827	640339965	Colletotrichum fioriniae MH 18 Standard Draft	Fungi	Ascomycota	291	241	Yes(2)	Subtilase		2764195137	2764195135
32	2763195535	2761201752	640402086	Aspergillus carbonarius ITEM 5010	Fungi	Ascomycota	224	171	Yes(1)	Subtilase		2763195536
33	2763978132	2761201811	2761328853	Cadophora sp. DSE1049	Fungi	Ascomycota	299	215	Yes(1)	Subtilase		2763978131
34	2764047354	2761201816	2761322049	Lophium mytilinum CBS 269.34	Fungi	Ascomycota	291	222	Yes(1)	Subtilase	TPR	2764047352
35	2764566950	2761201856	2761287120	Colletotrichum gloeosporioides 23 Standard Draft	Fungi	Ascomycota	283	234	Yes(1)	Subtilase		2764581580
36	2764530413	2761201853	2761322171	Hyaloscypha variabilis F	Fungi	Ascomycota	288	225	Yes(1)	Subtilase		2764530412
37	2762788371	2761201721	2761304946	Neurospora tetrasperma FGSC 2508	Fungi	Ascomycota	211	187	No	NA
38	2765169036	2761201899	2761275058	Trichoderma asperellum CBS 433.97	Fungi	Ascomycota	187	116	Yes(1)	Subtilase		2765158915
39	2764906357	2761201882	2761311147	Zopfia rhizophila CBS 207.26	Fungi	Ascomycota	271	215	No	NA
40	2763258750	2761201759	2761321172	Aspergillus aculeatus ATCC 16872	Fungi	Ascomycota	259	218	Yes(1)	Subtilase		2763258751
41	2763954546	2761201810	2761275046	Thozetella sp. PMI_491	Fungi	Ascomycota	286	234	Yes(1)	Subtilase		2763954545
42	2763105364	2761201745	2761203731	Trichoderma atroviride IMI 206040	Fungi	Ascomycota	304	235	Yes(1)	Subtilase		2763113117
43	2508355309	2507525031	2761204039	Fusarium oxysporum lycopersici 4287	Fungi	Ascomycota	282	206	Yes(1)	Subtilase	WD40	2508359256
44	640290030	640281007	2761334452	Pyricularia oryzae 70-15	Fungi	Ascomycota	297	216	No	NA
45	2763261902	2761201759	2761297774	Aspergillus aculeatus ATCC 16872	Fungi	Ascomycota	300	230	Yes(1)	Subtilase	TPR	2763261903
46	2763113116	2761201745	2761284848	Trichoderma atroviride IMI 206040	Fungi	Ascomycota	279	212	No	NA
47	2761272443	2761201604	2761311293	Coniochaeta ligniaria NRRL 30616	Fungi	Ascomycota	288	222	Yes(1)	Subtilase		2761272444
48	2763430972	2761201770	640340190	Trematosphaeria pertusa CBS 122368	Fungi	Ascomycota	292	217	No	NA
49	2765028223	2761201889	2761277696	Ilyonectria europaea PMI-82	Fungi	Ascomycota	283	223	Yes(1)	Subtilase		2765026258
50	2508359257	2507525031	2761238923	Fusarium oxysporum lycopersici 4287	Fungi	Ascomycota	295	213	Yes(1)	Subtilase		2508355310
51	2764581581	2761201856	2761330349	Colletotrichum gloeosporioides 23 Standard Draft	Fungi	Ascomycota	261	197	Yes(1)	Subtilase		2764566949
52	2764382953	2761201841	2761287434	Aulographum hederae CBS 113979	Fungi	Ascomycota	300	233	No	NA
