## Supplementary material for "Bacterial gasdermins reveal an ancient mechanism of cell death": Table S4

### Sheet: metagenomic GSDM
No.	Gasdermin gene accession in the IMG database	Scaffold ID in the IMG database	Taxon ID in the IMG database	No. of genes in the scaffold	Taxonomic prediction of scaffold domain (fraction of scaffold genes agreeing with prediction)	Taxonomic prediction of scaffold phylum (fraction of scaffold genes agreeing with prediction)	Defense system nearby the gasdermin gene?	Protease nearby (number of proteases)	Type of protease 1	Type of protease 2
1	AR1_100020810	AR1_1000208	3300002060	27	Bacteria(0.85)	Proteobacteria(0.78)	No	Yes	Trypsin-like
2	BBAY66_100003414	BBAY66_10000341	3300000970	31	Bacteria(0.87)	Bacteroidetes(0.61)	No	Yes	CHAT
3	BBAY70_1000004967	BBAY70_10000049	3300000977	104	Bacteria(0.78)	Bacteroidetes(0.69)	No	Yes	Subtilase	Caspase
4	BBAY71_100003463	BBAY71_10000346	3300000976	34	Bacteria(0.53)	Bacteroidetes(0.32)	No	Yes	Caspase
5	BIB32012_100002568	BIB32012_10000256	3300002036	29	Bacteria(0.69)	Proteobacteria(0.62)	Yes	Yes	Caspase
6	BIB32012_1000051824	BIB32012_10000518	3300002036	26	Bacteria(0.92)	Proteobacteria(0.77)	No	No
7	BLZ4_10001348	BLZ4_1000134	3300003317	31	Bacteria(0.77)	Proteobacteria(0.58)	No	No
8	Draft_100007717	Draft_10000771	3300001605	37	Bacteria(0.92)	Bacteroidetes(0.84)	No	No
9	Ga0049070_100021736	Ga0049070_1000217	3300003923	65	Bacteria(0.92)	Proteobacteria(0.91)	No	No
10	Ga0049071_1000001259	Ga0049071_1000001	3300003747	425	Bacteria(0.96)	Bacteroidetes(0.94)	No	Yes	CHAT	Caspase
11	Ga0063012_1000058424	Ga0063012_10000584	3300003892	22	Bacteria(0.82)	Acidobacteria(0.5)	No	No
12	Ga0063012_100027413	Ga0063012_10002741	3300003892	21	Bacteria(0.9)	Proteobacteria(0.29)	No	No
13	Ga0063276_1000037912	Ga0063276_10000379	3300003883	28	Bacteria(0.93)	Proteobacteria(0.89)	No	Yes	Trypsin-like
14	Ga0063276_1000365823	Ga0063276_10003658	3300003883	24	Bacteria(0.96)	Proteobacteria(0.79)	No	No
15	Ga0065178_10022936	Ga0065178_100229	3300004093	65	Bacteria(0.92)	Proteobacteria(0.92)	No	No
16	Ga0065705_101042746	Ga0065705_10104274	3300005294	22	Bacteria(0.5)	Proteobacteria(0.23)	Yes	No
17	Ga0065712_100005105	Ga0065712_10000510	3300005290	24	Bacteria(0.79)	Proteobacteria(0.38)	Yes	Yes	Caspase
18	Ga0068857_10000037017	Ga0068857_100000370	3300005577	21	Bacteria(0.9)	Gemmatimonadetes(0.29)	No	Yes	Subtilase
19	Ga0068864_100000001555	Ga0068864_100000001	3300005618	603	Bacteria(0.85)	Proteobacteria(0.31)	Yes	Yes	CHAT
20	Ga0069787_10002263105	Ga0069787_10002263	3300006417	200	Bacteria(0.94)	Bacteroidetes(0.93)	No	No
21	Ga0070665_10000006367	Ga0070665_100000063	3300005548	169	Bacteria(0.89)	Bacteroidetes(0.83)	No	No
22	Ga0070699_10000047815	Ga0070699_100000478	3300005518	32	Bacteria(0.72)	Proteobacteria(0.28)	No	Yes	Caspase
23	Ga0070699_10000170816	Ga0070699_100001708	3300005518	19	Bacteria(0.89)	Proteobacteria(0.47)	No	No
24	Ga0070707_10000208321	Ga0070707_100002083	3300005468	23	Bacteria(0.83)	Bacteroidetes(0.3)	No	Yes	CHAT
25	Ga0070717_1000015135	Ga0070717_10000151	3300006028	55	Bacteria(0.85)	Proteobacteria(0.36)	Yes	No
26	Ga0070731_100018158	Ga0070731_10001815	3300005538	21	Bacteria(0.95)	Proteobacteria(0.86)	Yes	No
27	Ga0070738_10000061118	Ga0070738_10000061	3300005531	268	Bacteria(0.94)	Acidobacteria(0.66)	No	Yes	CHAT
28	Ga0070739_1000190820	Ga0070739_10001908	3300005532	24	Bacteria(0.92)	Acidobacteria(0.62)	No	Yes	Subtilase
29	Ga0071082_10015086	Ga0071082_100150	3300005058	197	Bacteria(0.91)	Bacteroidetes(0.87)	Yes	No
30	Ga0071082_100410119	Ga0071082_100410	3300005058	121	Bacteria(0.93)	Bacteroidetes(0.79)	No	No
31	Ga0071116_100007024	Ga0071116_1000070	3300005077	107	Bacteria(0.5)	Proteobacteria(0.19)	No	No
32	Ga0073581_10461128	Ga0073581_104611	3300005264	30	Bacteria(0.73)	Proteobacteria(0.7)	Yes	No
33	Ga0073899_1000002522	Ga0073899_10000025	3300009540	127	Bacteria(0.87)	Bacteroidetes(0.83)	Yes	No
34	Ga0073900_1000001623	Ga0073900_10000016	3300005659	128	Bacteria(0.89)	Bacteroidetes(0.84)	Yes	No
35	Ga0073902_1000003454	Ga0073902_10000034	3300005656	80	Bacteria(0.81)	Bacteroidetes(0.76)	Yes	No
36	Ga0073903_1000007325	Ga0073903_10000073	3300005657	44	Bacteria(0.77)	Bacteroidetes(0.7)	Yes	No
37	Ga0073930_100016824	Ga0073930_1000168	3300007071	98	Bacteria(0.78)	Chloroflexi(0.77)	No	Yes	CHAT
38	Ga0073933_100034122	Ga0073933_1000341	3300006945	51	Bacteria(0.9)	Chloroflexi(0.88)	No	Yes	CHAT
39	Ga0073933_100163813	Ga0073933_1001638	3300006945	19	Bacteria(0.89)	Deinococcus-Thermus(0.21)	No	No
40	Ga0073933_100270022	Ga0073933_1002700	3300006945	21	Bacteria(0.86)	Actinobacteria(0.38)	No	No
41	Ga0073934_1000320820	Ga0073934_10003208	3300006865	28	Bacteria(0.93)	Proteobacteria(0.82)	No	No
42	Ga0074072_10007801	Ga0074072_1000780	3300005260	19	Bacteria(0.16)	Actinobacteria(0.05)	No	Yes	Subtilase
43	Ga0074470_1156180246	Ga0074470_11561802	3300005836	77	Bacteria(0.83)	Bacteroidetes(0.6)	No	Yes	Caspase
44	Ga0075418_1000315619	Ga0075418_10003156	3300009100	21	Bacteria(0.71)	Bacteroidetes(0.62)	Yes	No
45	Ga0075419_1000093310	Ga0075419_10000933	3300006969	22	Bacteria(0.77)	Bacteroidetes(0.64)	Yes	No
46	Ga0075420_10000180914	Ga0075420_100001809	3300006853	21	Bacteria(0.76)	Bacteroidetes(0.62)	Yes	No
47	Ga0075421_10000122719	Ga0075421_100001227	3300006845	21	Bacteria(0.95)	Proteobacteria(0.33)	No	No
48	Ga0075421_10000335218	Ga0075421_100003352	3300006845	21	Bacteria(0.86)	Bacteroidetes(0.67)	Yes	No
49	Ga0075430_10000090313	Ga0075430_100000903	3300006846	25	Bacteria(0.76)	Bacteroidetes(0.64)	Yes	No
50	Ga0075431_10000148220	Ga0075431_100001482	3300006847	23	Bacteria(0.91)	Bacteroidetes(0.74)	Yes	No
51	Ga0077122_1000101532	Ga0077122_10001015	3300005515	35	Bacteria(1.0)	Bacteroidetes(0.8)	No	Yes	Subtilase	Subtilase
52	Ga0079203_100047224	Ga0079203_1000472	3300005647	28	Bacteria(0.86)	Bacteroidetes(0.75)	No	Yes	Caspase
53	Ga0079203_10005706	Ga0079203_1000570	3300005647	25	Bacteria(0.84)	Bacteroidetes(0.6)	Yes	Yes	CHAT
54	Ga0079221_1000001646	Ga0079221_10000016	3300006804	46	Bacteria(0.91)	Gemmatimonadetes(0.39)	No	No
55	Ga0081539_1000074435	Ga0081539_10000744	3300005985	58	Bacteria(0.79)	Proteobacteria(0.45)	No	No
56	Ga0081539_1000074436	Ga0081539_10000744	3300005985	58	Bacteria(0.79)	Proteobacteria(0.45)	No	No
57	Ga0082021_10687094	Ga0082021_1068709	3300006092	53	Archaea(0.87)	Euryarchaeota(0.87)	Yes	No
58	Ga0082029_17053744	Ga0082029_1705374	3300006169	21	Bacteria(0.95)	Planctomycetes(0.43)	No	No
59	Ga0099972_1206531539	Ga0099972_12065315	3300006467	43	Bacteria(0.95)	Bacteroidetes(0.74)	No	Yes	Trypsin-like
60	Ga0099972_1333062312	Ga0099972_13330623	3300006467	37	Bacteria(0.76)	Bacteroidetes(0.41)	Yes	Yes	Subtilase
61	Ga0101943_100021481	Ga0101943_1000214	3300006799	123	Bacteria(0.89)	Firmicutes(0.21)	No	No
62	Ga0101943_100023125	Ga0101943_1000231	3300006799	105	Bacteria(0.76)	Chloroflexi(0.75)	No	Yes	CHAT
63	Ga0101945_100024614	Ga0101945_1000246	3300006809	104	Bacteria(0.76)	Chloroflexi(0.75)	No	Yes	CHAT
64	Ga0101945_100127134	Ga0101945_1001271	3300006809	33	Bacteria(0.88)	Actinobacteria(0.27)	No	No
65	Ga0105044_1000079315	Ga0105044_10000793	3300007521	36	Bacteria(0.81)	Acidobacteria(0.36)	Yes	Yes	CHAT
66	Ga0105048_1000133727	Ga0105048_10001337	3300009032	38	Bacteria(0.82)	Proteobacteria(0.74)	No	No
67	Ga0105048_1000374114	Ga0105048_10003741	3300009032	21	Bacteria(0.81)	Proteobacteria(0.52)	No	No
68	Ga0105049_1000115910	Ga0105049_10001159	3300007799	25	Bacteria(0.88)	Acidobacteria(0.44)	No	Yes	CHAT
69	Ga0105237_1000033857	Ga0105237_10000338	3300009545	57	Bacteria(0.79)	Actinobacteria(0.75)	Yes	Yes	Subtilase
70	Ga0105237_1000083010	Ga0105237_10000830	3300009545	40	Bacteria(0.88)	Bacteroidetes(0.82)	No	Yes	Subtilase	Subtilase
71	Ga0105245_1000029412	Ga0105245_10000294	3300009098	40	Bacteria(0.62)	Proteobacteria(0.55)	Yes	Yes	Trypsin-like
72	Ga0105247_100004756	Ga0105247_10000475	3300009101	32	Bacteria(0.78)	Proteobacteria(0.31)	Yes	Yes	Caspase
73	Ga0105347_100015525	Ga0105347_1000155	3300009609	31	Bacteria(0.84)	Proteobacteria(0.35)	No	No
74	Ga0111538_1000004499	Ga0111538_10000044	3300009156	103	Bacteria(0.87)	Acidobacteria(0.3)	No	No
75	Ga0111538_1000149924	Ga0111538_10001499	3300009156	25	Bacteria(0.8)	Acidobacteria(0.56)	No	No
76	Ga0111539_1000188516	Ga0111539_10001885	3300009094	20	Bacteria(0.8)	Acidobacteria(0.25)	No	No
77	Ga0114129_100000345	Ga0114129_10000034	3300009147	80	Bacteria(0.85)	Acidobacteria(0.32)	No	No
78	Ga0114920_1000000941	Ga0114920_10000009	3300009528	84	Bacteria(0.58)	Firmicutes(0.13)	No	No
79	Ga0114925_1000000935	Ga0114925_10000009	3300009488	48	Bacteria(0.62)	Firmicutes(0.1)	No	No
80	Ga0114953_100014124	Ga0114953_1000141	3300009417	37	Bacteria(0.86)	Bacteroidetes(0.78)	No	Yes	CHAT
81	Ga0114957_10010276	Ga0114957_1001027	3300009073	28	Bacteria(0.75)	Bacteroidetes(0.68)	No	Yes	Caspase
82	Ga0115863_100026630	Ga0115863_1000266	3300009034	73	Bacteria(0.59)	Aminicenantes(0.19)	Yes	No
83	Ga0115863_10005199	Ga0115863_1000519	3300009034	49	Bacteria(0.57)	Aminicenantes(0.18)	No	No
84	Ga0115863_100165722	Ga0115863_1001657	3300009034	30	Bacteria(0.6)	Aminicenantes(0.17)	Yes	Yes	CHAT
85	Ga0116129_100007141	Ga0116129_1000071	3300009633	63	Bacteria(0.76)	Proteobacteria(0.43)	No	Yes	CHAT
86	Ga0116171_1000028320	Ga0116171_10000283	3300009692	51	Archaea(0.61)	Euryarchaeota(0.61)	Yes	No
87	Ga0116194_100008617	Ga0116194_1000086	3300009708	90	Bacteria(0.76)	Ignavibacteriae(0.22)	Yes	No
88	Ga0116195_100006417	Ga0116195_1000064	3300009707	90	Bacteria(0.76)	Ignavibacteriae(0.22)	Yes	No
89	Ga0116223_10000092107	Ga0116223_10000092	3300009839	107	Bacteria(0.87)	Acidobacteria(0.56)	Yes	No
90	Ga0116225_100047523	Ga0116225_1000475	3300009524	23	Bacteria(0.83)	Acidobacteria(0.26)	Yes	No
91	Ga0116236_1000690815	Ga0116236_10006908	3300010353	22	Archaea(0.5)	Euryarchaeota(0.5)	No	No
92	Ga0116247_1000033436	Ga0116247_10000334	3300010352	101	Archaea(0.48)	Euryarchaeota(0.48)	Yes	No
93	Ga0116252_1000337123	Ga0116252_10003371	3300010342	24	Archaea(0.62)	Euryarchaeota(0.62)	No	No
94	Ga0118731_1017051255	Ga0118731_101705125	3300010392	41	Bacteria(0.9)	Bacteroidetes(0.83)	No	Yes	Trypsin-like
95	Ga0118731_10818377921	Ga0118731_108183779	3300010392	33	Bacteria(0.64)	Proteobacteria(0.27)	Yes	Yes	Subtilase
96	Ga0118733_10000441542	Ga0118733_100004415	3300010430	47	Bacteria(0.89)	Bacteroidetes(0.83)	No	Yes	Trypsin-like
97	Ga0118733_10000597612	Ga0118733_100005976	3300010430	32	Bacteria(0.66)	Proteobacteria(0.28)	Yes	Yes	Subtilase
98	Ga0119901_1000068105	Ga0119901_1000068	3300013502	130	Bacteria(0.92)	Bacteroidetes(0.69)	No	No
99	Ga0126362_100001927	Ga0126362_10000192	3300016461	44	Bacteria(0.98)	Proteobacteria(0.98)	No	No
100	Ga0126381_1000005353	Ga0126381_100000535	3300010376	43	Bacteria(0.77)	Proteobacteria(0.74)	No	No
101	Ga0126381_10000094815	Ga0126381_100000948	3300010376	25	Bacteria(0.92)	Actinobacteria(0.84)	Yes	Yes	CHAT
102	Ga0126383_1000014533	Ga0126383_10000145	3300010398	38	Bacteria(0.74)	Proteobacteria(0.58)	No	No
103	Ga0127413_1000000152	Ga0127413_10000001	3300009494	99	Bacteria(0.75)	Firmicutes(0.17)	No	No
104	Ga0127413_1000002038	Ga0127413_10000020	3300009494	38	Bacteria(0.68)	Firmicutes(0.16)	No	No
105	Ga0132255_1000006299	Ga0132255_100000629	3300015374	24	Bacteria(0.88)	Proteobacteria(0.38)	No	Yes	Caspase	Trypsin-like
106	Ga0136449_10000123569	Ga0136449_100001235	3300010379	69	Bacteria(0.88)	Acidobacteria(0.45)	Yes	No
107	Ga0137716_1000521832	Ga0137716_10005218	3300010938	33	Bacteria(0.94)	Firmicutes(0.55)	No	No
108	Ga0137716_100067335	Ga0137716_10006733	3300010938	25	Bacteria(0.84)	Proteobacteria(0.32)	No	No
109	Ga0138256_10000049104	Ga0138256_10000049	3300012533	125	Bacteria(0.86)	Bacteroidetes(0.82)	Yes	No
110	Ga0154020_1000010117	Ga0154020_10000101	3300012956	65	Bacteria(0.89)	Bacteroidetes(0.82)	Yes	No
111	Ga0154020_1000015314	Ga0154020_10000153	3300012956	54	Bacteria(0.81)	Proteobacteria(0.52)	No	Yes	CHAT
112	Ga0157302_10000001213	Ga0157302_10000001	3300012915	300	Bacteria(0.75)	Actinobacteria(0.59)	Yes	No
113	Ga0157372_100015928	Ga0157372_10001592	3300013307	24	Bacteria(0.79)	Bacteroidetes(0.75)	No	No
114	Ga0163144_1000536720	Ga0163144_10005367	3300015360	28	Bacteria(0.86)	Acidobacteria(0.36)	Yes	Yes	CHAT
115	Ga0163144_1000699016	Ga0163144_10006990	3300015360	24	Bacteria(0.83)	Proteobacteria(0.79)	No	No
116	Ga0163155_1000214018	Ga0163155_10002140	3300020180	22	Bacteria(0.77)	Acidobacteria(0.27)	Yes	Yes	CHAT
117	Ga0167179_100013631	Ga0167179_1000136	3300029252	55	Archaea(0.62)	Euryarchaeota(0.62)	Yes	No
118	Ga0172367_1000117329	Ga0172367_10001173	3300013126	29	Bacteria(0.86)	Bacteroidetes(0.83)	No	No
119	Ga0172368_100014992	Ga0172368_10001499	3300013123	24	Bacteria(0.88)	Bacteroidetes(0.83)	No	No
120	Ga0172369_100016872	Ga0172369_10001687	3300013125	24	Bacteria(0.88)	Bacteroidetes(0.83)	No	No
121	Ga0172370_1000126429	Ga0172370_10001264	3300013136	29	Bacteria(0.86)	Bacteroidetes(0.83)	No	No
122	Ga0172371_1000133129	Ga0172371_10001331	3300013138	29	Bacteria(0.86)	Bacteroidetes(0.83)	No	No
123	Ga0172373_1000139629	Ga0172373_10001396	3300013131	29	Bacteria(0.86)	Bacteroidetes(0.83)	No	No
124	Ga0172375_1000137529	Ga0172375_10001375	3300013137	29	Bacteria(0.86)	Bacteroidetes(0.83)	No	No
125	Ga0172517_10012220	Ga0172517_100122	3300013290	45	Bacteria(0.8)	Proteobacteria(0.69)	Yes	Yes	Caspase
126	Ga0181535_100011668	Ga0181535_10001166	3300014199	20	Bacteria(0.85)	Acidobacteria(0.7)	Yes	No
127	Ga0182030_100055605	Ga0182030_10005560	3300014838	30	Bacteria(0.87)	Proteobacteria(0.77)	No	No
128	Ga0184628_100002623	Ga0184628_10000262	3300018083	29	Bacteria(0.9)	Proteobacteria(0.28)	No	No
129	Ga0187309_1092831	Ga0187309_10928	3300017461	44	Bacteria(1.0)	Aquificae(0.98)	No	No
130	Ga0187892_100068829	Ga0187892_10006882	3300019458	23	Bacteria(0.17)	Proteobacteria(0.09)	No	No
131	Ga0187894_1000085419	Ga0187894_10000854	3300019360	25	Bacteria(0.72)	Cyanobacteria(0.2)	No	Yes	CHAT
132	Ga0190271_100003543	Ga0190271_10000354	3300018481	25	Bacteria(0.8)	Proteobacteria(0.64)	No	No
133	Ga0190274_100002237	Ga0190274_10000223	3300018476	23	Bacteria(0.87)	Proteobacteria(0.7)	No	Yes	Caspase
134	Ga0190275_100004678	Ga0190275_10000467	3300018432	35	Bacteria(0.91)	Proteobacteria(0.86)	No	No
135	Ga0194110_100031051	Ga0194110_10003105	3300020084	21	Bacteria(0.57)	Firmicutes(0.24)	No	No
136	Ga0194125_100030211	Ga0194125_10003021	3300020222	23	Bacteria(0.61)	Firmicutes(0.22)	No	No
137	Ga0194132_1000142062	Ga0194132_10001420	3300020214	61	Bacteria(0.9)	Proteobacteria(0.7)	No	No
138	Ga0196963_10000033151	Ga0196963_10000033	3300020215	209	Bacteria(0.86)	Bacteroidetes(0.82)	Yes	No
139	Ga0196970_100000747	Ga0196970_1000007	3300020156	499	Bacteria(0.86)	Bacteroidetes(0.79)	No	No
140	Ga0197142_100021215	Ga0197142_1000212	3300020153	48	Bacteria(0.94)	Chloroflexi(0.94)	No	Yes	CHAT
141	Ga0207419_100010224	Ga0207419_1000102	3300025717	47	Bacteria(0.62)	Proteobacteria(0.19)	No	Yes	Trypsin-like
142	Ga0207646_1000125517	Ga0207646_10001255	3300025922	30	Bacteria(0.7)	Actinobacteria(0.5)	No	Yes	Caspase
143	Ga0207650_1000061726	Ga0207650_10000617	3300025925	27	Bacteria(0.78)	Proteobacteria(0.63)	No	No
144	Ga0207671_10000044157	Ga0207671_10000044	3300025914	203	Bacteria(0.79)	Actinobacteria(0.78)	Yes	Yes	Subtilase
145	Ga0207674_1000093214	Ga0207674_10000932	3300026116	27	Bacteria(0.81)	Gemmatimonadetes(0.26)	No	Yes	Subtilase
146	Ga0207676_10000002278	Ga0207676_10000002	3300026095	1082	Bacteria(0.77)	Proteobacteria(0.26)	Yes	Yes	CHAT
147	Ga0207684_1000096220	Ga0207684_10000962	3300025910	32	Bacteria(0.72)	Actinobacteria(0.53)	No	Yes	Caspase
148	Ga0207686_1000034112	Ga0207686_10000341	3300025934	30	Bacteria(0.83)	Acidobacteria(0.73)	No	Yes	CHAT
149	Ga0207833_100035163	Ga0207833_100035	3300027015	197	Bacteria(0.82)	Bacteroidetes(0.71)	Yes	No
150	Ga0207847_100044163	Ga0207847_100044	3300026967	197	Bacteria(0.82)	Bacteroidetes(0.71)	Yes	No
151	Ga0208041_100024215	Ga0208041_1000242	3300025393	43	Bacteria(0.72)	Proteobacteria(0.16)	Yes	No
152	Ga0209017_1000073010	Ga0209017_10000730	3300026280	26	Bacteria(0.96)	Chloroflexi(0.96)	No	Yes	CHAT
153	Ga0209062_1000005817	Ga0209062_1000005	3300027965	947	Bacteria(0.91)	Acidobacteria(0.72)	No	Yes	CHAT
154	Ga0209062_1000024143	Ga0209062_1000024	3300027965	648	Bacteria(0.85)	Acidobacteria(0.64)	No	Yes	CHAT
155	Ga0209063_1000009186	Ga0209063_1000009	3300027705	293	Bacteria(0.83)	Bacteroidetes(0.8)	Yes	No
156	Ga0209099_100080031	Ga0209099_1000800	3300025858	38	Archaea(0.61)	Euryarchaeota(0.61)	No	No
157	Ga0209162_100023935	Ga0209162_1000239	3300027515	53	Bacteria(0.92)	Chloroflexi(0.92)	No	Yes	CHAT
158	Ga0209162_100054134	Ga0209162_1000541	3300027515	36	Bacteria(0.94)	Chloroflexi(0.94)	No	Yes	CHAT
159	Ga0209162_100105515	Ga0209162_1001055	3300027515	23	Bacteria(0.78)	Chloroflexi(0.78)	No	Yes	CHAT
160	Ga0209172_1000249111	Ga0209172_10002491	3300025310	37	Bacteria(0.76)	Firmicutes(0.22)	No	No
161	Ga0209172_100038104	Ga0209172_10003810	3300025310	23	Bacteria(0.61)	Proteobacteria(0.57)	No	No
162	Ga0209186_100005951	Ga0209186_1000059	3300027325	59	Bacteria(0.88)	Bacteroidetes(0.8)	No	Yes	CHAT
163	Ga0209187_100029349	Ga0209187_1000293	3300027509	67	Bacteria(0.67)	Bacteroidetes(0.51)	Yes	Yes	CHAT
164	Ga0209187_100119024	Ga0209187_1001190	3300027509	29	Bacteria(0.76)	Bacteroidetes(0.69)	No	Yes	Caspase
165	Ga0209212_100051910	Ga0209212_1000519	3300025309	71	Bacteria(0.87)	Bacteroidetes(0.79)	No	Yes	CHAT
166	Ga0209227_100013735	Ga0209227_1000137	3300026293	54	Bacteria(0.91)	Chloroflexi(0.91)	No	Yes	CHAT
167	Ga0209227_100034334	Ga0209227_1000343	3300026293	36	Bacteria(0.94)	Chloroflexi(0.94)	No	Yes	CHAT
168	Ga0209317_100006510	Ga0209317_1000065	3300025013	142	Bacteria(0.89)	Bacteroidetes(0.84)	No	Yes	CHAT
169	Ga0209317_100085830	Ga0209317_1000858	3300025013	36	Bacteria(0.89)	Firmicutes(0.28)	Yes	No
170	Ga0209382_1000046515	Ga0209382_10000465	3300027909	47	Bacteria(0.83)	Acidobacteria(0.4)	No	No
171	Ga0209382_100007984	Ga0209382_10000798	3300027909	35	Bacteria(0.86)	Acidobacteria(0.43)	No	No
172	Ga0209382_100009884	Ga0209382_10000988	3300027909	32	Bacteria(0.84)	Proteobacteria(0.41)	No	No
173	Ga0209478_100015228	Ga0209478_1000152	3300025094	88	Bacteria(0.97)	Chloroflexi(0.97)	No	Yes	CHAT
174	Ga0209479_100022062	Ga0209479_1000220	3300025105	82	Bacteria(0.98)	Chloroflexi(0.98)	No	Yes	CHAT
175	Ga0209479_100226021	Ga0209479_1002260	3300025105	20	Bacteria(0.8)	Actinobacteria(0.3)	No	No
176	Ga0209490_1000125912	Ga0209490_10001259	3300027823	22	Bacteria(0.82)	Acidobacteria(0.36)	Yes	Yes	CHAT
177	Ga0209517_100000281	Ga0209517_10000028	3300027854	200	Bacteria(0.92)	Acidobacteria(0.72)	Yes	No
178	Ga0209582_1000004310	Ga0209582_1000004	3300027724	332	Bacteria(0.91)	Bacteroidetes(0.86)	Yes	No
179	Ga0209582_100043823	Ga0209582_1000438	3300027724	24	Bacteria(0.92)	Chloroflexi(0.38)	Yes	Yes	Caspase	Caspase
180	Ga0209638_100034712	Ga0209638_1000347	3300025725	21	Bacteria(0.76)	Proteobacteria(0.24)	Yes	No
181	Ga0209691_100030510	Ga0209691_1000305	3300027279	36	Bacteria(0.97)	Chloroflexi(0.97)	No	Yes	CHAT
182	Ga0209758_100168412	Ga0209758_1001684	3300025297	21	Bacteria(0.81)	Proteobacteria(0.81)	No	Yes	Subtilase
183	Ga0209828_100015612	Ga0209828_1000156	3300027623	58	Bacteria(0.83)	Proteobacteria(0.78)	No	No
184	Ga0209906_100001210	Ga0209906_100001	3300026897	1379	Bacteria(0.96)	Bacteroidetes(0.95)	No	Yes		Caspase
185	Ga0209909_100117115	Ga0209909_100117	3300026825	140	Bacteria(0.93)	Proteobacteria(0.92)	No	No
186	Ga0209991_1000000841	Ga0209991_10000008	3300024429	85	Bacteria(0.58)	Firmicutes(0.14)	No	No
187	Ga0210030_10009363	Ga0210030_1000936	3300025020	24	Bacteria(0.75)	Cyanobacteria(0.12)	No	No
188	Ga0210036_100137127	Ga0210036_1001371	3300025844	29	Bacteria(0.93)	Nitrospirae(0.28)	Yes	No
189	Ga0210086_100054222	Ga0210086_1000542	3300025615	25	Bacteria(0.84)	Proteobacteria(0.84)	No	No
190	Ga0210377_1000003493	Ga0210377_10000034	3300021090	108	Bacteria(0.8)	Proteobacteria(0.3)	Yes	No
191	Ga0210380_1000020922	Ga0210380_10000209	3300021082	25	Bacteria(0.72)	Proteobacteria(0.32)	No	Yes		Trypsin-like
192	Ga0210398_1000000769	Ga0210398_10000007	3300021477	268	Bacteria(0.85)	Actinobacteria(0.73)	Yes	Yes	CHAT
193	Ga0210402_1000171520	Ga0210402_10001715	3300021478	24	Bacteria(0.67)	Proteobacteria(0.5)	No	Yes	CHAT
194	Ga0212093_100063028	Ga0212093_1000630	3300022554	88	Bacteria(0.97)	Chloroflexi(0.97)	No	Yes	CHAT
195	Ga0212093_10068321	Ga0212093_1006832	3300022554	20	Bacteria(0.8)	Actinobacteria(0.3)	No	No
196	Ga0212228_106562611	Ga0212228_1065626	3300020235	30	Bacteria(0.67)	Proteobacteria(0.3)	Yes	Yes	Trypsin-like
197	Ga0216254_100025822	Ga0216254_1000258	3300021153	34	Bacteria(0.82)	Proteobacteria(0.47)	Yes	Yes	Subtilase
198	Ga0228535_1000255156	Ga0228535_1000255	3300022181	159	Bacteria(0.98)	Proteobacteria(0.97)	No	Yes		Caspase
199	Ga0228536_100016314	Ga0228536_1000163	3300022177	160	Bacteria(0.98)	Proteobacteria(0.96)	No	Yes	Caspase
200	Ga0243129_100014112	Ga0243129_1000141	3300029797	25	Bacteria(0.96)	Proteobacteria(0.96)	No	No
201	Ga0246687_000131_22733_23506	Ga0246687_000131	3300038651	25	Archaea(0.52)	Euryarchaeota(0.52)	Yes	No
202	Ga0246688_00032_25658_26326	Ga0246688_00032	3300038636	21	Archaea(0.62)	Euryarchaeota(0.62)	Yes	No
203	Ga0247815_100003402	Ga0247815_10000340	3300023181	34	Bacteria(0.97)	Bacteroidetes(0.94)	No	No
204	Ga0247815_100003442	Ga0247815_10000344	3300023181	37	Bacteria(0.92)	Bacteroidetes(0.86)	No	No
205	Ga0247816_100002483	Ga0247816_10000248	3300022930	32	Bacteria(0.94)	Bacteroidetes(0.88)	No	No
206	Ga0247825_10000001213	Ga0247825_10000001	3300028812	231	Bacteria(0.81)	Proteobacteria(0.35)	No	Yes	Subtilase
207	Ga0247831_10035358	Ga0247831_1003535	3300028559	23	Bacteria(0.83)	Bacteroidetes(0.7)	Yes	Yes	CHAT
208	Ga0247832_100325516	Ga0247832_1003255	3300028557	23	Bacteria(0.83)	Bacteroidetes(0.7)	Yes	Yes	CHAT
209	Ga0247833_100311016	Ga0247833_1003110	3300027730	23	Bacteria(0.83)	Bacteroidetes(0.7)	Yes	Yes	CHAT
210	Ga0247834_100321016	Ga0247834_1003210	3300027977	23	Bacteria(0.83)	Bacteroidetes(0.7)	Yes	Yes	CHAT
211	Ga0247835_100246111	Ga0247835_1002461	3300028114	23	Bacteria(0.78)	Bacteroidetes(0.65)	Yes	Yes	CHAT
212	Ga0247836_100313116	Ga0247836_1003131	3300027728	23	Bacteria(0.83)	Bacteroidetes(0.7)	Yes	Yes	CHAT
213	Ga0247837_10044118	Ga0247837_1004411	3300027970	23	Bacteria(0.83)	Bacteroidetes(0.7)	Yes	Yes	CHAT
214	Ga0247838_10025238	Ga0247838_1002523	3300028044	24	Bacteria(0.79)	Bacteroidetes(0.67)	Yes	Yes	CHAT
215	Ga0247839_10032008	Ga0247839_1003200	3300028553	24	Bacteria(0.79)	Bacteroidetes(0.67)	Yes	Yes	CHAT
216	Ga0247840_100047218	Ga0247840_10004721	3300028581	23	Bacteria(0.83)	Bacteroidetes(0.7)	Yes	Yes	CHAT
217	Ga0247844_100131229	Ga0247844_1001312	3300028571	39	Bacteria(0.79)	Bacteroidetes(0.69)	Yes	Yes	CHAT
218	Ga0255055_1000059010	Ga0255055_10000590	3300027881	23	Bacteria(0.61)	Proteobacteria(0.22)	No	No
219	Ga0255338_100114117	Ga0255338_1001141	3300031825	41	Bacteria(0.61)	Proteobacteria(0.15)	Yes	No
220	Ga0256835_10003339	Ga0256835_1000333	3300026531	33	Bacteria(0.88)	Proteobacteria(0.79)	No	No
221	Ga0256841_100030132	Ga0256841_1000301	3300026534	35	Bacteria(0.94)	Acidobacteria(0.6)	No	Yes	Trypsin-like	Caspase
222	Ga0257021_10004334	Ga0257021_1000433	3300023500	21	Bacteria(0.86)	Proteobacteria(0.76)	Yes	No
223	Ga0268266_10000057126	Ga0268266_10000057	3300028379	228	Bacteria(0.83)	Bacteroidetes(0.82)	No	No
224	Ga0268298_100005794	Ga0268298_10000579	3300028804	30	Bacteria(0.83)	Bacteroidetes(0.7)	Yes	No
225	Ga0272428_10009347	Ga0272428_1000934	3300031520	54	Bacteria(0.87)	Acidobacteria(0.59)	No	Yes	Caspase
226	Ga0272446_100037235	Ga0272446_1000372	3300028735	73	Bacteria(0.81)	Chloroflexi(0.78)	No	Yes	CHAT
227	Ga0272446_100110526	Ga0272446_1001105	3300028735	38	Bacteria(0.92)	Chloroflexi(0.92)	No	Yes	CHAT
228	Ga0302314_1000239711	Ga0302314_10002397	3300030906	21	Bacteria(0.9)	Acidobacteria(0.81)	No	No
229	Ga0302325_1000789114	Ga0302325_10007891	3300031234	28	Bacteria(0.82)	Proteobacteria(0.57)	No	Yes	Subtilase
230	Ga0306926_1000043726	Ga0306926_10000437	3300031954	30	Bacteria(0.73)	Proteobacteria(0.37)	No	Yes	CHAT
231	Ga0307428_100004869	Ga0307428_1000048	3300031280	100	Bacteria(0.77)	Proteobacteria(0.19)	No	No
232	Ga0307443_1000008143	Ga0307443_1000008	3300031365	220	Bacteria(0.65)	Proteobacteria(0.15)	No	No
233	Ga0307503_1000009343	Ga0307503_10000093	3300028802	61	Bacteria(0.84)	Proteobacteria(0.79)	Yes	Yes	Subtilase
234	Ga0307933_100027235	Ga0307933_1000272	3300031403	38	Bacteria(0.92)	Bacteroidetes(0.79)	No	Yes	Caspase
235	Ga0307978_100003651	Ga0307978_1000036	3300031613	74	Bacteria(0.92)	Bacteroidetes(0.69)	No	Yes	Caspase
236	Ga0307981_100013734	Ga0307981_1000137	3300031223	56	Bacteria(0.96)	Bacteroidetes(0.71)	No	Yes	Caspase
237	Ga0307981_100051429	Ga0307981_1000514	3300031223	35	Bacteria(0.74)	Bacteroidetes(0.46)	Yes	No
238	Ga0308164_100026472	Ga0308164_10002647	3300031413	21	Bacteria(1.0)	Proteobacteria(1.0)	No	No
239	Ga0308310_100001932	Ga0308310_1000019	3300032056	43	Bacteria(0.93)	Chloroflexi(0.93)	No	Yes	CHAT
240	Ga0308395_100033418	Ga0308395_1000334	3300031245	34	Bacteria(0.97)	Chloroflexi(0.91)	No	Yes	CHAT
241	Ga0308400_100004313	Ga0308400_1000043	3300032045	43	Bacteria(0.98)	Chloroflexi(0.98)	No	Yes	CHAT
242	Ga0308407_100048211	Ga0308407_1000482	3300032034	26	Bacteria(0.96)	Chloroflexi(0.92)	No	Yes	CHAT
243	Ga0308418_100031910	Ga0308418_1000319	3300031783	26	Bacteria(0.96)	Chloroflexi(0.96)	No	Yes	CHAT
244	Ga0308421_100013812	Ga0308421_1000138	3300032057	41	Bacteria(0.85)	Chloroflexi(0.71)	No	Yes	CHAT
245	Ga0311301_10000129219	Ga0311301_10000129	3300032160	218	Bacteria(0.91)	Acidobacteria(0.71)	Yes	No
246	Ga0311372_1000082717	Ga0311372_10000827	3300030520	61	Bacteria(0.97)	Acidobacteria(0.93)	No	No
247	Ga0315280_1000125134	Ga0315280_10001251	3300031862	43	Bacteria(0.63)	Proteobacteria(0.28)	No	No
248	Ga0315284_1000204026	Ga0315284_10002040	3300032053	28	Archaea(0.32)	Crenarchaeota(0.14)	No	Yes	Caspase
249	Ga0315291_1000303116	Ga0315291_10003031	3300031707	19	Archaea(0.37)	Crenarchaeota(0.21)	No	Yes	Caspase
250	Ga0315294_1000106726	Ga0315294_10001067	3300031952	28	Archaea(0.32)	Crenarchaeota(0.14)	No	Yes	Caspase
251	Ga0315533_1000013166	Ga0315533_1000013	3300031643	245	Bacteria(0.65)	Proteobacteria(0.16)	No	No
252	Ga0315541_1000003166	Ga0315541_1000003	3300031586	245	Bacteria(0.65)	Proteobacteria(0.16)	No	No
253	Ga0315543_1000010105	Ga0315543_1000010	3300031651	264	Bacteria(0.64)	Proteobacteria(0.15)	No	No
254	Ga0315544_100014528	Ga0315544_1000145	3300031554	60	Bacteria(0.75)	Proteobacteria(0.22)	No	No
255	Ga0315545_100076321	Ga0315545_1000763	3300031624	27	Bacteria(0.78)	Proteobacteria(0.19)	No	No
256	Ga0316191_1000042115	Ga0316191_10000421	3300032258	22	Bacteria(0.82)	Acidobacteria(0.27)	No	No
257	Ga0316363_100001041	Ga0316363_10000104	3300030659	121	Bacteria(0.93)	Acidobacteria(0.74)	Yes	No
258	Ga0326727_1000104594	Ga0326727_10001045	3300033405	96	Bacteria(0.74)	Proteobacteria(0.29)	No	No
259	Ga0326728_1000100890	Ga0326728_10001008	3300033402	92	Bacteria(0.74)	Proteobacteria(0.28)	No	No
260	Ga0326728_1000198839	Ga0326728_10001988	3300033402	59	Bacteria(0.88)	Proteobacteria(0.66)	No	Yes	Subtilase
261	Ga0334794_000929_27526_28326	Ga0334794_000929	3300036876	32	Bacteria(0.75)	Acidobacteria(0.41)	No	Yes	Subtilase
262	Ga0334819_000763_22826_23605	Ga0334819_000763	3300037088	28	Bacteria(0.75)	Proteobacteria(0.32)	No	No
263	Ga0334824_000063_103396_104175	Ga0334824_000063	3300037090	106	Bacteria(0.77)	Proteobacteria(0.34)	No	No
264	Ga0334836_000132_4788_5588	Ga0334836_000132	3300037094	65	Bacteria(0.82)	Acidobacteria(0.54)	No	Yes	Subtilase
265	Ga0334897_000421_26174_26785	Ga0334897_000421	3300037528	70	Bacteria(0.81)	Bacteroidetes(0.61)	Yes	No
266	Ga0334898_100113231	Ga0334898_1001132	3300033167	34	Bacteria(0.71)	Bacteroidetes(0.44)	No	No
267	Ga0334899_100051433	Ga0334899_1000514	3300033163	47	Bacteria(0.77)	Bacteroidetes(0.6)	Yes	No
268	Ga0334900_100009977	Ga0334900_1000099	3300033166	124	Bacteria(0.88)	Bacteroidetes(0.71)	Yes	No
269	Ga0334926_000081_47525_48199	Ga0334926_000081	3300034004	30	Bacteria(0.87)	Proteobacteria(0.27)	No	Yes	CHAT
270	Ga0334932_000002_76648_77454	Ga0334932_000002	3300034174	550	Bacteria(0.77)	Acidobacteria(0.32)	No	Yes	Caspase
271	Ga0334988_0000343_44658_45296	Ga0334988_0000343	3300036398	41	Bacteria(0.76)	Proteobacteria(0.56)	No	No
272	Ga0335078_1000066423	Ga0335078_10000664	3300032805	44	Bacteria(0.75)	Proteobacteria(0.2)	Yes	Yes	CHAT
273	Ga0335081_1000393617	Ga0335081_10003936	3300032892	31	Bacteria(0.84)	Actinobacteria(0.81)	Yes	No
274	Ga0335083_1000035919	Ga0335083_10000359	3300032954	59	Bacteria(0.86)	Acidobacteria(0.59)	Yes	No
275	Ga0335085_100002629	Ga0335085_10000262	3300032770	124	Bacteria(0.8)	Bacteroidetes(0.7)	No	No
276	Ga0351880_100930	Ga0351880_1009	3300032971	47	Bacteria(0.96)	Bacteroidetes(0.94)	No	No
277	Ga0351883_109217	Ga0351883_1092	3300032785	23	Bacteria(1.0)	Bacteroidetes(1.0)	No	No
278	Ga0370499_0000047_14293_14949	Ga0370499_0000047	3300034194	50	Bacteria(0.8)	Proteobacteria(0.74)	No	No
279	Ga0370528_0005_488897_489682	Ga0370528_0005	3300035010	853	Bacteria(0.92)	Bacteroidetes(0.89)	No	Yes	Subtilase
280	Ga0370528_0243_47954_48784	Ga0370528_0243	3300035010	68	Bacteria(0.79)	Cyanobacteria(0.76)	No	Yes	CHAT
281	Ga0370530_00020_71_634	Ga0370530_00020	3300035012	145	Bacteria(0.96)	Cyanobacteria(0.95)	No	Yes	Caspase
282	Ga0370537_0118_43930_44385	Ga0370537_0118	3300035019	63	Bacteria(0.89)	Cyanobacteria(0.87)	Yes	No
283	Ga0371489_0000326_90443_91246	Ga0371489_0000326	3300033755	91	Bacteria(0.74)	Proteobacteria(0.29)	No	No
284	Ga0371489_0001464_28755_29612	Ga0371489_0001464	3300033755	30	Bacteria(0.87)	Proteobacteria(0.7)	No	Yes	Subtilase
285	Ga0373629_0005418_372_1196	Ga0373629_0005418	3300035660	24	Bacteria(0.71)	Chloroflexi(0.25)	Yes	No
286	Ga0373631_0002260_7623_8276	Ga0373631_0002260	3300035180	26	Bacteria(0.69)	Proteobacteria(0.65)	No	No
287	Ga0373632_0000647_31077_31730	Ga0373632_0000647	3300035181	43	Bacteria(0.77)	Proteobacteria(0.72)	No	No
288	Ga0373633_0000845_39295_39948	Ga0373633_0000845	3300035661	40	Bacteria(0.78)	Proteobacteria(0.72)	No	No
289	Ga0373634_0000253_76317_76970	Ga0373634_0000253	3300036715	81	Bacteria(0.85)	Proteobacteria(0.81)	No	No
290	Ga0373634_0007186_17773_18492	Ga0373634_0007186	3300036715	22	Bacteria(0.82)	Proteobacteria(0.82)	Yes	No
291	Ga0373636_0000085_152168_152821	Ga0373636_0000085	3300035182	134	Bacteria(0.83)	Proteobacteria(0.78)	No	No
292	Ga0373636_0002764_9582_10301	Ga0373636_0002764	3300035182	28	Bacteria(0.86)	Proteobacteria(0.82)	No	No
293	Ga0373637_0004362_2576_3379	Ga0373637_0004362	3300035183	25	Bacteria(0.8)	Acidobacteria(0.4)	No	No
294	Ga0373638_0004837_18840_19643	Ga0373638_0004837	3300036768	22	Bacteria(0.91)	Acidobacteria(0.45)	Yes	No
295	Ga0373929_0000005_117108_117893	Ga0373929_0000005	3300035085	250	Bacteria(0.88)	Proteobacteria(0.38)	No	No
296	Ga0374055_0000319_94429_95214	Ga0374055_0000319	3300035696	297	Bacteria(0.72)	Proteobacteria(0.26)	No	No
297	Ga0374055_0002853_8983_9786	Ga0374055_0002853	3300035696	97	Bacteria(0.73)	Proteobacteria(0.27)	No	No
298	Ga0374055_0007003_28820_29677	Ga0374055_0007003	3300035696	52	Bacteria(0.83)	Proteobacteria(0.62)	No	Yes	Subtilase
299	Ga0374554_024_47208_47822	Ga0374554_024	3300036677	33	Bacteria(0.91)	Bacteroidetes(0.88)	No	No
300	Ga0374620_005_34421_35035	Ga0374620_005	3300034332	79	Bacteria(0.95)	Bacteroidetes(0.89)	No	No
301	Ga0374946_022520_12347_13192	Ga0374946_022520	3300035034	34	Bacteria(0.97)	Bacteroidetes(0.79)	No	Yes	Caspase
302	Ga0376048_0001523_20334_21122	Ga0376048_0001523	3300036860	21	Bacteria(0.81)	Proteobacteria(0.57)	No	No
303	Ga0376087_0000003_74400_74951	Ga0376087_0000003	3300036939	657	Bacteria(0.94)	Proteobacteria(0.9)	Yes	Yes	CHAT
304	Ga0376481_000097_162580_163371	Ga0376481_000097	3300035523	205	Bacteria(0.86)	Acidobacteria(0.63)	No	Yes	CHAT
305	Ga0376481_000113_57706_58518	Ga0376481_000113	3300035523	185	Bacteria(0.84)	Acidobacteria(0.32)	Yes	No
306	Ga0376652_0006238_1912_2733	Ga0376652_0006238	3300036780	21	Bacteria(0.67)	Acidobacteria(0.33)	Yes	Yes	CHAT
307	Ga0376662_0000063_27320_27817	Ga0376662_0000063	3300036791	77	Bacteria(0.75)	Acidobacteria(0.52)	No	No
308	Ga0376662_0000063_27814_28173	Ga0376662_0000063	3300036791	77	Bacteria(0.75)	Acidobacteria(0.52)	No	No
309	Ga0376663_0000039_129924_130748	Ga0376663_0000039	3300036792	224	Bacteria(0.89)	Acidobacteria(0.74)	No	No
310	Ga0376684_0000005_245057_245881	Ga0376684_0000005	3300036815	242	Bacteria(0.92)	Acidobacteria(0.83)	No	No
311	Ga0376686_0000783_8871_9656	Ga0376686_0000783	3300036831	26	Bacteria(0.58)	Proteobacteria(0.19)	No	Yes	CHAT
312	Ga0377234_000125_249866_250957	Ga0377234_000125	3300037044	304	Bacteria(0.73)	Proteobacteria(0.59)	No	No
313	Ga0377234_002614_27147_27761	Ga0377234_002614	3300037044	28	Bacteria(0.96)	Bacteroidetes(0.93)	No	No
314	Ga0377235_000083_81518_82132	Ga0377235_000083	3300037045	221	Bacteria(0.93)	Bacteroidetes(0.87)	No	No
315	Ga0377235_001288_6343_7002	Ga0377235_001288	3300037045	40	Bacteria(0.85)	Bacteroidetes(0.57)	Yes	Yes	Subtilase
316	Ga0377236_000175_64513_65127	Ga0377236_000175	3300037286	112	Bacteria(0.94)	Bacteroidetes(0.84)	No	No
317	Ga0377238_001028_60871_61485	Ga0377238_001028	3300036987	62	Bacteria(0.92)	Bacteroidetes(0.84)	No	No
318	Ga0377238_003277_26618_27430	Ga0377238_003277	3300036987	32	Bacteria(0.88)	Acidobacteria(0.41)	No	Yes	CHAT
319	Ga0377238_003736_17910_18704	Ga0377238_003736	3300036987	31	Bacteria(0.48)	Bacteroidetes(0.13)	Yes	Yes	CHAT
320	Ga0377239_000306_60693_61307	Ga0377239_000306	3300037047	114	Bacteria(0.93)	Bacteroidetes(0.84)	No	No
321	Ga0377239_001768_36275_36934	Ga0377239_001768	3300037047	39	Bacteria(0.87)	Bacteroidetes(0.59)	Yes	Yes	Subtilase
322	Ga0393262_0000152_21149_21946	Ga0393262_0000152	3300037041	25	Bacteria(0.8)	Proteobacteria(0.68)	Yes	Yes	CHAT
323	Ga0394801_000285_104741_105556	Ga0394801_000285	3300037589	93	Bacteria(0.84)	Bacteroidetes(0.73)	No	Yes	CHAT
324	Ga0394807_000271_104562_105377	Ga0394807_000271	3300037602	93	Bacteria(0.84)	Bacteroidetes(0.73)	No	Yes	CHAT
325	Ga0394871_0000901_62067_62747	Ga0394871_0000901	3300037307	56	Bacteria(0.89)	Cyanobacteria(0.88)	No	No
326	Ga0394871_0001983_7880_8713	Ga0394871_0001983	3300037307	49	Bacteria(0.82)	Cyanobacteria(0.73)	No	No
327	Ga0394872_0001141_62067_62747	Ga0394872_0001141	3300037308	56	Bacteria(0.89)	Cyanobacteria(0.88)	No	No
328	Ga0394872_0002431_7880_8713	Ga0394872_0002431	3300037308	49	Bacteria(0.82)	Cyanobacteria(0.73)	No	No
329	Ga0394875_0002223_29417_30091	Ga0394875_0002223	3300037501	27	Bacteria(0.85)	Ignavibacteriae(0.63)	No	No
330	Ga0394876_0001185_68405_69229	Ga0394876_0001185	3300037465	49	Bacteria(0.8)	Bacteroidetes(0.71)	No	No
331	Ga0394876_0001816_27784_28599	Ga0394876_0001816	3300037465	67	Bacteria(0.75)	Acidobacteria(0.25)	Yes	Yes	CHAT
332	Ga0394876_0002369_20714_21388	Ga0394876_0002369	3300037465	48	Bacteria(0.88)	Ignavibacteriae(0.62)	Yes	No
333	Ga0394876_0004080_5134_5949	Ga0394876_0004080	3300037465	38	Bacteria(0.84)	Acidobacteria(0.16)	No	Yes	CHAT
334	Ga0394876_0004085_24758_25480	Ga0394876_0004085	3300037465	31	Bacteria(0.81)	Acidobacteria(0.61)	No	Yes	CHAT
335	Ga0394878_0000408_22365_23042	Ga0394878_0000408	3300037310	77	Bacteria(0.86)	Proteobacteria(0.84)	Yes	No
336	Ga0394880_0000495_11551_12228	Ga0394880_0000495	3300037506	62	Bacteria(0.85)	Proteobacteria(0.84)	No	No
337	Ga0394881_0000039_37888_38376	Ga0394881_0000039	3300037311	508	Bacteria(0.88)	Proteobacteria(0.83)	No	Yes	Subtilase
338	Ga0394881_0000104_350400_351218	Ga0394881_0000104	3300037311	401	Bacteria(0.94)	Proteobacteria(0.92)	Yes	No
339	Ga0394881_0000294_66881_67558	Ga0394881_0000294	3300037311	218	Bacteria(0.86)	Proteobacteria(0.8)	No	No
340	Ga0394881_0000296_139401_140303	Ga0394881_0000296	3300037311	242	Bacteria(0.79)	Chloroflexi(0.61)	No	Yes	CHAT
341	Ga0394881_0000602_49048_49773	Ga0394881_0000602	3300037311	134	Bacteria(0.81)	Proteobacteria(0.28)	Yes	No
342	Ga0394881_0004487_13402_14058	Ga0394881_0004487	3300037311	35	Bacteria(0.94)	Proteobacteria(0.91)	No	No
343	Ga0394881_0005151_21119_21793	Ga0394881_0005151	3300037311	33	Bacteria(0.76)	Proteobacteria(0.73)	Yes	No
344	Ga0394882_0000579_83637_84359	Ga0394882_0000579	3300037422	85	Bacteria(0.86)	Acidobacteria(0.49)	No	Yes	CHAT
345	Ga0394882_0001049_58882_59694	Ga0394882_0001049	3300037422	86	Bacteria(0.85)	Proteobacteria(0.77)	No	Yes	CHAT
346	Ga0394882_0002362_2916_3764	Ga0394882_0002362	3300037422	55	Bacteria(0.69)	Planctomycetes(0.45)	No	No
347	Ga0394882_0004278_18746_19561	Ga0394882_0004278	3300037422	42	Bacteria(0.76)	Acidobacteria(0.24)	No	Yes	CHAT
348	Ga0395640_0000128_47393_48211	Ga0395640_0000128	3300037172	47	Bacteria(0.74)	Acidobacteria(0.38)	No	No
349	Ga0395669_001806_2574_3374	Ga0395669_001806	3300037206	25	Bacteria(0.72)	Acidobacteria(0.48)	No	Yes	Subtilase
350	Ga0395691_000145_18396_19232	Ga0395691_000145	3300037222	65	Bacteria(0.78)	Acidobacteria(0.68)	Yes	No
351	Ga0395706_001207_8171_9067	Ga0395706_001207	3300037104	20	Bacteria(0.5)	Proteobacteria(0.35)	Yes	No
352	Ga0395733_0000510_40044_40859	Ga0395733_0000510	3300037114	49	Bacteria(0.92)	Acidobacteria(0.82)	Yes	No
353	Ga0395737_0001060_18751_19566	Ga0395737_0001060	3300037242	34	Bacteria(0.94)	Acidobacteria(0.82)	Yes	No
354	Ga0395738_001032_23620_24429	Ga0395738_001032	3300037147	33	Bacteria(0.91)	Acidobacteria(0.76)	Yes	No
355	Ga0395744_000207_92262_93095	Ga0395744_000207	3300037054	103	Bacteria(0.83)	Proteobacteria(0.76)	No	Yes	CHAT
356	Ga0395746_0000060_91258_92127	Ga0395746_0000060	3300037151	92	Bacteria(0.82)	Acidobacteria(0.43)	No	Yes	CHAT	CHAT
357	Ga0395774_0000335_8860_9234	Ga0395774_0000335	3300037499	48	Bacteria(0.77)	Proteobacteria(0.42)	Yes	No
358	Ga0395910_000260_18424_19260	Ga0395910_000260	3300037076	75	Bacteria(0.8)	Acidobacteria(0.71)	Yes	No
359	Ga0395914_0000126_70722_71558	Ga0395914_0000126	3300037140	75	Bacteria(0.8)	Acidobacteria(0.71)	Yes	No
360	Ga0395915_0000136_16726_17562	Ga0395915_0000136	3300037141	74	Bacteria(0.81)	Acidobacteria(0.72)	Yes	No
361	Ga0400238_0000028_35362_36033	Ga0400238_0000028	3300037474	50	Bacteria(0.92)	Proteobacteria(0.92)	No	No
362	Ga0401392_0001128_65026_65640	Ga0401392_0001128	3300037657	54	Bacteria(0.91)	Bacteroidetes(0.78)	No	No
363	Ga0401393_000044_192422_193036	Ga0401393_000044	3300037608	227	Bacteria(0.93)	Bacteroidetes(0.87)	No	No
364	Ga0401393_000079_36275_36934	Ga0401393_000079	3300037608	166	Bacteria(0.92)	Bacteroidetes(0.81)	Yes	Yes	Subtilase
365	Ga0416709_00001_772574_773368	Ga0416709_00001	3300038674	1045	Archaea(0.47)	Euryarchaeota(0.3)	No	Yes	CHAT
366	Ga0416723_00857_26680_27474	Ga0416723_00857	3300038975	31	Archaea(0.55)	Euryarchaeota(0.32)	No	Yes	CHAT
367	Ga0416724_00438_27397_28191	Ga0416724_00438	3300038988	50	Archaea(0.44)	Euryarchaeota(0.28)	Yes	Yes	CHAT
368	JGI12048J13642_1046405041	JGI12048J13642_10464050	3300001245	45	Bacteria(0.58)	Planctomycetes(0.2)	No	Yes	Trypsin-like
369	JGI12048J13642_104640517	JGI12048J13642_10464051	3300001245	44	Bacteria(0.59)	Planctomycetes(0.2)	No	Yes	Trypsin-like
370	JGI12109J20283_1047394724	JGI12109J20283_10473947	3300001815	61	Bacteria(0.8)	Proteobacteria(0.25)	No	Yes	Trypsin-like
371	JGI12109J20283_1047394840	JGI12109J20283_10473948	3300001815	61	Bacteria(0.79)	Proteobacteria(0.25)	No	Yes	Trypsin-like
372	JGI12290J12831_100012614	JGI12290J12831_1000126	3300000888	52	Bacteria(0.75)	Bacteroidetes(0.52)	Yes	No
373	JGI12292J12840_100016511	JGI12292J12840_1000165	3300000923	49	Bacteria(0.69)	Bacteroidetes(0.51)	Yes	No
374	JGI12532J12843_100019112	JGI12532J12843_1000191	3300000918	24	Bacteria(0.54)	Bacteroidetes(0.29)	Yes	No
375	JGI2171J19970_100010707	JGI2171J19970_10001070	3300001753	13	Bacteria(0.38)	Bacteroidetes(0.15)	No	No
376	LBB32012_1000123015	LBB32012_10001230	3300002039	22	Bacteria(0.55)	Proteobacteria(0.41)	No	No
377	MIS_100213822	MIS_1002138	3300001765	28	Bacteria(0.93)	Bacteroidetes(0.68)	Yes	No
378	SL_1KL_011_SEDDRAFT_100000308	SL_1KL_011_SEDDRAFT_10000030	3300000362	56	Bacteria(0.89)	Bacteroidetes(0.64)	Yes	No
379	SL_1KL_011_SEDDRAFT_1000007943	SL_1KL_011_SEDDRAFT_10000079	3300000362	45	Bacteria(0.84)	Bacteroidetes(0.76)	No	No
380	SL_3KL_010_SEDDRAFT_1000033128	SL_3KL_010_SEDDRAFT_10000331	3300000563	33	Bacteria(0.85)	Bacteroidetes(0.67)	No	No
381	SL_5KL_010_SEDDRAFT_1000070023	SL_5KL_010_SEDDRAFT_10000700	3300000477	23	Bacteria(0.87)	Bacteroidetes(0.74)	Yes	No
382	SL_9KL_010_SEDDRAFT_100002723	SL_9KL_010_SEDDRAFT_10000272	3300000365	29	Bacteria(0.86)	Bacteroidetes(0.72)	No	No
383	SL_9KL_010_SEDDRAFT_100006277	SL_9KL_010_SEDDRAFT_10000627	3300000365	24	Bacteria(0.88)	Bacteroidetes(0.79)	Yes	No
384	WOR52_100053681	WOR52_10005368	3300001782	18	Bacteria(0.67)	Bacteroidetes(0.17)	Yes	No
385	WOR52_1001969710	WOR52_10019697	3300001782	20	Bacteria(0.55)	Proteobacteria(0.25)	Yes	No
386	draft_144479058	draft_1444790	3300002700	100	Bacteria(0.89)	Bacteroidetes(0.65)	No	No
387	pct1_100003497	pct1_10000349	3300002855	73	Bacteria(0.86)	Bacteroidetes(0.78)	No	No
