## Supplementary material for "Bacterial gasdermins reveal an ancient mechanism of cell death": Table S5

### Sheet: READ ME
"Gasdermin proteolysis and pore formation are an ancient form of cell death"
Data from mass spectrometry of proteins used in this study.
Sheet 1 (CHAT Protein ID)
Full table of LC-MS/MS results from the Roc-COR CHAT analysis. Relates to Figure S7.
MW	molecular weight
PSM	peptide-spectrum match
NSAF	normalized spectral abundance factor

### Sheet: CHAT Protein ID
#	Identified Proteins (64)	Accession Number	Alternate ID	MW (kDa)	PSM	NSAF
1	Chaperone protein DnaK GN=dnaK	P0A6Y8	dnaK	69	367	13.4
2	Runella Roc-COR-CHAT	NA	CHAT	106	283	7.1
3	Glutamine--fructose-6-phosphate aminotransferase [isomerizing] GN=glmS	P17169	glmS	67	180	6.87
4	L-aspartate oxidase GN=nadB	P10902	nadB	60	117	5.03
5	Transcriptional regulator YqjI GN=yqjI	P64588	yqjI	23	76	8.53
6	Bifunctional polymyxin resistance protein ArnA GN=arnA	P77398	arnA	74	73	2.57
7	FKBP-type peptidyl-prolyl cis-trans isomerase SlyD GN=slyD	P0A9K9	slyD	21	66	7.82
8	Guanosine-5'-triphosphate,3'-diphosphate pyrophosphatase GN=gppA	P25552	gppA	55	38	1.79
9	cAMP-activated global transcriptional regulator CRP GN=crp	P0ACJ8	crp	24	38	4.2
10	50S ribosomal protein L2 GN=rplB	P60422	rplB	30	28	2.38
11	Formate acetyltransferase 1 GN=pflB	P09373	pflB	85	27	0.825
12	Bifunctional chorismate mutase/prephenate dehydratase GN=pheA	P0A9J8	pheA	43	27	1.62
13	60 kDa chaperonin GN=groL	P0A6F5	groL	57	26	1.1
14	Alcohol dehydrogenase, propanol-preferring GN=adhP	P39451	adhP	35	23	1.59
15	Spermidine N(1)-acetyltransferase GN=speG	P0A951	speG	22	18	2.25
16	ATP-dependent protease ATPase subunit HslU GN=hslU	P0A6H5	hslU	50	20	1.05
17	Glycerol dehydrogenase GN=gldA	P0A9S5	gldA	39	17	1.08
18	Ribosomal small subunit pseudouridine synthase A GN=rsuA	P0AA43	rsuA	26	16	1.61
19	DNA-cytosine methyltransferase GN=dcm	P0AED9	dcm	53	18	0.886
20	NADH-quinone oxidoreductase subunit G GN=nuoG	P33602	nuoG	100	18	0.46
21	Uncharacterized HTH-type transcriptional regulator YeiE GN=yeiE	P0ACR4	yeiE	33	16	1.27
22	Alkyl hydroperoxide reductase subunit F GN=ahpF	P35340	ahpF	56	16	0.713
23	Diguanylate cyclase DgcM GN=dgcM	P77302	dgcM	46	14	0.793
24	Elongation factor Tu 1 GN=tufA	P0CE47 (+1)	tufA	43	15	0.884
25	Histidine biosynthesis bifunctional protein HisB GN=hisB	P06987	hisB	40	11	0.72
26	30S ribosomal protein S12 GN=rpsL	P0A7S3	rpsL	14	8	1.5
27	30S ribosomal protein S15 GN=rpsO	P0ADZ4	rpsO	10	9	2.35
28	Protein GrpE GN=grpE	P09372	grpE	22	11	1.3
29	Translation initiation factor IF-2 GN=infB	P0A705	infB	97	7	0.183
30	Dihydrolipoyl dehydrogenase GN=lpdA	P0A9P0	lpdA	51	12	0.588
31	Trigger factor GN=tig	P0A850	tig	48	8	0.43
32	p-aminobenzoyl-glutamate hydrolase subunit A GN=abgA	P77357	abgA	47	11	0.586
33	GTP cyclohydrolase 1 GN=folE	P0A6T5	folE	25	9	0.942
34	50S ribosomal protein L7/L12 GN=rplL	P0A7K2	rplL	12	10	1.92
35	Cell shape-determining protein MreB GN=mreB	P0A9X4	mreB	37	7	0.469
36	Arabinose 5-phosphate isomerase KdsD GN=kdsD	P45395	kdsD	35	6	0.425
37	Bifunctional protein PutA GN=putA	P09546	putA	144	2	0.0352
38	30S ribosomal protein S3 GN=rpsC	P0A7V3	rpsC	26	6	0.598
39	Ferric uptake regulation protein GN=fur	P0A9A9	fur	17	8	1.26
40	30S ribosomal protein S1 GN=rpsA	P0AG67	rpsA	61	6	0.25
41	Trk system potassium uptake protein TrkA GN=trkA	P0AGI8	trkA	50	6	0.304
42	Uncharacterized protein YbgA GN=ybgA	P24252	ybgA	20	7	0.962
43	Glycerol-3-phosphate regulon repressor GN=glpR	P0ACL0	glpR	28	3	0.277
44	50S ribosomal protein L15 GN=rplO	P02413	rplO	15	6	0.968
45	Stringent starvation protein B GN=sspB	P0AFZ3	sspB	18	7	0.985
46	Adenylyl-sulfate kinase GN=cysC	P0A6J1	cysC	22	6	0.693
47	Tyrosine recombinase XerD GN=xerD	P0A8P8	xerD	34	6	0.468
48	30S ribosomal protein S4 GN=rpsD	P0A7V8	rpsD	23	6	0.677
49	50S ribosomal protein L3 GN=rplC	P60438	rplC	22	6	0.667
50	HTH-type transcriptional regulator YjiE GN=yjiE	P39376	yjiE	35	5	0.383
51	Trypsin OS=Sus scrofa OX=9823 PE=1 SV=1	P00761		24	5	0.503
52	Uncharacterized HTH-type transcriptional regulator YneJ GN=yneJ	P77309	yneJ	32	4	0.317
53	23S rRNA 5-hydroxycytidine C2501 synthase GN=rlhA	P76104	rlhA	73	4	0.142
54	NAD kinase GN=nadK	P0A7B3	nadK	33	5	0.398
55	50S ribosomal protein L10 GN=rplJ	P0A7J3	rplJ	18	5	0.704
56	Pyruvate kinase II GN=pykA	P21599	pykA	51	4	0.194
57	NADH-quinone oxidoreductase subunit F GN=nuoF	P31979	nuoF	49	4	0.209
58	Chaperone protein DnaJ GN=dnaJ	P08622	dnaJ	41	4	0.247
59	30S ribosomal protein S10 GN=rpsJ	P0A7R5	rpsJ	12	2	0.451
60	2-oxoglutarate dehydrogenase E1 component GN=sucA	P0AFG3	sucA	105	2	0.0498
61	Bifunctional uridylyltransferase/uridylyl-removing enzyme GN=glnD	P27249	glnD	102	4	0.104
62	30S ribosomal protein S11 GN=rpsK	P0A7R9	rpsK	14	4	0.72
63	Ribonuclease E GN=rne	P21513	rne	118	4	0.0876
64	Elongation factor Ts GN=tsf	P0A6P1	tsf	30	2	0.164
